# The inhibition of LSD1 via sequestration contributes to tau-mediated neurodegeneration

**DOI:** 10.1101/745133

**Authors:** Amanda K. Engstrom, Alicia C. Walker, Rohitha A. Moudgal, Dexter A. Myrick, Stephanie M. Kyle, Yu Bai, M Jordan Rowley, David J. Katz

## Abstract

Tauopathies are a class of neurodegenerative diseases associated with pathological tau. Despite many advances in our understanding of these diseases, the direct mechanism through which tau contributes to neurodegeneration remains poorly understood. Previously, our lab implicated the histone demethylase LSD1 in tau-induced neurodegeneration by showing that LSD1 localizes to pathological tau aggregates in Alzheimer’s disease cases, and that it is continuously required for the survival of hippocampal and cortical neurons in mice. Here, we utilize the P301S tauopathy mouse model to demonstrate that pathological tau can exclude LSD1 from the nucleus in neurons. In addition, we show that reducing LSD1 in these mice is sufficient to highly exacerbate tau-mediated neurodegeneration and tau-induced gene expression changes. Finally, we find that overexpressing LSD1 in the hippocampus of tauopathy mice, even after pathology has formed, is sufficient to significantly delay neurodegeneration and counteract tau-induced expression changes. These results suggest that inhibiting LSD1 via sequestration contributes to tau-mediated neurodegeneration. Thus, LSD1 is a promising therapeutic target for tauopathies such as Alzheimer’s disease.

**SIGNIFICANCE STATEMENT:** We have made the novel discovery that pathological tau functions through the histone demethylase LSD1 in the Alzheimer’s disease pathway. Thus, we have identified a mechanism that links tau to the downstream neuronal dysfunction pathways. This step can potentially be targeted therapeutically, after the onset of dementia symptoms, to block the progression of dementia in Alzheimer’s disease patients.
