## Supplementary material for "The inhibition of LSD1 via sequestration contributes to tau-mediated neurodegeneration": Data S1

### Sheet: Lsd1 Heterozygous DEGs
ensembl.geneid	gene.symbol	log2fc	p.adj	p.value
ENSMUSG00000059040	Eno1b	1.01381	3.744e-18	1.13372e-22
ENSMUSG00000081824	BC002163	0.755621	1.90596e-11	1.73143e-15
ENSMUSG00000105558	NA	0.73922	6.11335e-13	3.70237e-17
ENSMUSG00000058064	Gm10036	0.621272	8.69506e-08	1.05318e-11

### Sheet: PS19 DEGs
ensembl.geneid	SYMBOL	log2fc	p.adj
ENSMUSG00000081229	Lamr1-ps1	3.46143	8.49e-20
ENSMUSG00000106540	NA	2.43037	5.77e-08
ENSMUSG00000034855	Cxcl10	2.33761	2.42e-07
ENSMUSG00000034459	Ifit1	1.90436	0.000141046
ENSMUSG00000028037	Ifi44	1.82908	0.00056145
ENSMUSG00000030789	Itgax	1.80574	0.000532076
ENSMUSG00000079293	Clec7a	1.79861	0.00056145
ENSMUSG00000025498	Irf7	1.7842	0.000700848
ENSMUSG00000015340	Cybb	1.7834	0.000700848
ENSMUSG00000068129	Cst7	1.77856	0.000586768
ENSMUSG00000000386	Mx1	1.77798	0.000700848
ENSMUSG00000029816	Gpnmb	1.76494	0.000141046
ENSMUSG00000029561	Oasl2	1.749	0.000983976
ENSMUSG00000027514	Zbp1	1.71668	0.00133085
ENSMUSG00000043263	Pyhin1	1.70955	0.0015188
ENSMUSG00000030107	Usp18	1.67192	0.00230962
ENSMUSG00000022218	Tgm1	1.65899	0.0027627
ENSMUSG00000038147	Cd84	1.64021	0.00287215
ENSMUSG00000020932	Gfap	1.58764	0.00313502
ENSMUSG00000069516	Lyz2	1.56356	0.00702341
ENSMUSG00000023341	Mx2	1.54807	0.00726655
ENSMUSG00000000982	Ccl3	1.54789	0.00679325
ENSMUSG00000030921	Trim30a	1.54264	0.00679325
ENSMUSG00000022146	Osmr	1.53944	0.00511763
ENSMUSG00000030111	A2m	1.53637	0.00923652
ENSMUSG00000004707	Ly9	1.51659	0.0101161
ENSMUSG00000000682	Cd52	1.51006	0.0114488
ENSMUSG00000026628	Atf3	1.50916	0.00580874
ENSMUSG00000073421	H2-Ab1	1.50119	0.0110477
ENSMUSG00000027995	Tlr2	1.49468	0.0119889
ENSMUSG00000030577	Cd22	1.49097	0.0101708
ENSMUSG00000060586	H2-Eb1	1.48931	0.0114488
ENSMUSG00000046805	Mpeg1	1.47487	0.0119889
ENSMUSG00000078853	Igtp	1.46535	0.00511763
ENSMUSG00000112148	NA	1.45908	0.0165013
ENSMUSG00000024164	C3	1.45552	0.0159547
ENSMUSG00000027074	Slc43a3	1.4491	0.0169673
ENSMUSG00000074151	Nlrc5	1.44309	0.0181096
ENSMUSG00000041827	Oasl1	1.43546	0.0171556
ENSMUSG00000053175	Bcl3	1.43412	0.0188361
ENSMUSG00000026728	Vim	1.41895	0.0168156
ENSMUSG00000024610	Cd74	1.41823	0.0159547
ENSMUSG00000033880	Lgals3bp	1.4146	0.0188361
ENSMUSG00000040552	C3ar1	1.40897	0.0203116
ENSMUSG00000074896	Ifit3	1.40631	0.0201273
ENSMUSG00000035778	Ggta1	1.38967	0.0142113
ENSMUSG00000028874	Fgr	1.37773	0.0188361
ENSMUSG00000036594	H2-Aa	1.37683	0.0188361
ENSMUSG00000073418	C4b	1.37331	0.0334093
ENSMUSG00000028268	Gbp3	1.37032	0.0203116
ENSMUSG00000034422	Parp14	1.36763	0.0183312
ENSMUSG00000021423	Ly86	1.36458	0.0159547
ENSMUSG00000022491	Glycam1	1.3514	0.0329491
ENSMUSG00000046879	Irgm1	1.34848	0.0159547
ENSMUSG00000018920	Cxcl16	1.34598	0.0189675
ENSMUSG00000015355	Cd48	1.34106	0.0448005
ENSMUSG00000097415	AU020206	1.33759	0.0418771
ENSMUSG00000038642	Ctss	1.32889	0.0168156
ENSMUSG00000028270	Gbp2	1.32223	0.0356628
ENSMUSG00000035352	Ccl12	1.29536	0.0422814
ENSMUSG00000073411	H2-D1	1.29215	0.0635203
ENSMUSG00000105504	NA	1.29136	0.0334093
ENSMUSG00000037921	Ddx60	1.28889	0.0635029
ENSMUSG00000023078	Cxcl13	1.28462	0.0332037
ENSMUSG00000059089	Fcgr4	1.28345	0.0477642
ENSMUSG00000063388	BC023105	1.2824	0.062582
ENSMUSG00000030124	Lag3	1.28049	0.0699243
ENSMUSG00000027832	Ptx3	1.27431	0.062582
ENSMUSG00000026395	Ptprc	1.27371	0.0640247
ENSMUSG00000056737	Capg	1.27155	0.0729329
ENSMUSG00000035692	Isg15	1.26947	0.0699243
ENSMUSG00000002831	Plin4	1.25853	0.082258
ENSMUSG00000026656	Fcgr2b	1.25426	0.0635203
ENSMUSG00000018927	Ccl6	1.2486	0.0649369
ENSMUSG00000044468	Fam46c	1.24466	0.0356628
ENSMUSG00000030579	Tyrobp	1.2409	0.0715167
ENSMUSG00000068245	Phf11d	1.24064	0.090198
ENSMUSG00000025492	Ifitm3	1.24005	0.0837003
ENSMUSG00000035929	H2-Q4	1.23583	0.090198
ENSMUSG00000038224	Serpinf2	1.22802	0.096656
ENSMUSG00000069874	Irgm2	1.22761	0.0833401
ENSMUSG00000022468	Endou	1.22524	0.0924226
ENSMUSG00000036905	C1qb	1.22116	0.0791291
ENSMUSG00000026536	Mnda	1.21928	0.0694484
ENSMUSG00000035208	Slfn8	1.21911	0.0975774
ENSMUSG00000073490	AI607873	1.21856	0.0992811
ENSMUSG00000022014	Epsti1	1.2182	0.0829567
ENSMUSG00000052776	Oas1a	1.2179	0.0791291
ENSMUSG00000021903	Galnt15	1.2144	0.0992811
ENSMUSG00000018930	Ccl4	1.2125	0.0694484
ENSMUSG00000040613	Apobec1	1.21003	0.090198
ENSMUSG00000000290	Itgb2	1.19454	0.0833401
ENSMUSG00000073555	Gm4951	1.18915	0.0992811
ENSMUSG00000032372	Plscr2	1.18278	0.083828
ENSMUSG00000016496	Cd274	1.18209	0.0612741
ENSMUSG00000030745	Il21r	1.17633	0.0188361
ENSMUSG00000026981	Il1rn	1.17417	0.0924226
ENSMUSG00000020143	Dock2	1.16638	0.0484426
ENSMUSG00000070327	Rnf213	1.14568	0.0694484
ENSMUSG00000031103	Elf4	1.10845	0.090198
ENSMUSG00000030966	Trim21	1.10675	0.0461636
ENSMUSG00000021998	Lcp1	1.08917	0.083828
ENSMUSG00000005413	Hmox1	1.07327	0.0715167
ENSMUSG00000047407	Tgif1	1.06382	0.062582
ENSMUSG00000028583	Pdpn	1.02155	0.096656
ENSMUSG00000031207	Msn	1.00534	0.0570959
ENSMUSG00000079037	Prnp	0.997479	0.000141046
ENSMUSG00000032259	Drd2	-1.06974	0.0924226
ENSMUSG00000073514	Dok6	-1.07667	0.0451717
ENSMUSG00000062151	Unc13c	-1.19769	0.00298058
ENSMUSG00000064358	mt-Co3	-1.39985	0.0207997
ENSMUSG00000051136	Ghsr	-1.6282	0.000848835

### Sheet: PS19;Lsd1 Het DEGs
ensembl.geneid	SYMBOL	log2fc	p.adj
ENSMUSG00000030789	Itgax	4.95965	1.09667e-35
ENSMUSG00000068129	Cst7	4.47341	1.7475e-28
ENSMUSG00000081229	Lamr1-ps1	4.17644	7.4472e-21
ENSMUSG00000079293	Clec7a	3.87423	2.81798e-22
ENSMUSG00000028874	Fgr	3.24771	2.07514e-12
ENSMUSG00000004707	Ly9	3.13419	4.2555e-17
ENSMUSG00000030577	Cd22	3.07118	1.63471e-11
ENSMUSG00000023078	Cxcl13	3.05669	1.87357e-09
ENSMUSG00000034855	Cxcl10	2.9634	1.49084e-09
ENSMUSG00000022218	Tgm1	2.94159	8.08813e-14
ENSMUSG00000036594	H2-Aa	2.91649	1.17058e-09
ENSMUSG00000024610	Cd74	2.87796	5.69322e-09
ENSMUSG00000024164	C3	2.69806	5.0141e-09
ENSMUSG00000000982	Ccl3	2.61278	3.0298e-07
ENSMUSG00000028037	Ifi44	2.60507	1.25808e-09
ENSMUSG00000000386	Mx1	2.53628	1.28527e-06
ENSMUSG00000069516	Lyz2	2.5295	5.69322e-09
ENSMUSG00000030111	A2m	2.52793	1.37704e-08
ENSMUSG00000060586	H2-Eb1	2.46822	3.50641e-07
ENSMUSG00000106540	NA	2.46377	9.12262e-06
ENSMUSG00000052776	Oas1a	2.44754	8.20594e-07
ENSMUSG00000059089	Fcgr4	2.42545	6.03165e-06
ENSMUSG00000015340	Cybb	2.40203	5.1196e-08
ENSMUSG00000020932	Gfap	2.39225	2.34703e-17
ENSMUSG00000027995	Tlr2	2.38394	3.23865e-15
ENSMUSG00000026822	Lcn2	2.35503	2.03487e-05
ENSMUSG00000018927	Ccl6	2.34581	1.26592e-07
ENSMUSG00000026728	Vim	2.33511	1.97932e-26
ENSMUSG00000035352	Ccl12	2.33193	9.11834e-06
ENSMUSG00000000682	Cd52	2.32964	1.78867e-07
ENSMUSG00000025498	Irf7	2.32296	4.68944e-08
ENSMUSG00000073421	H2-Ab1	2.30837	4.2005e-06
ENSMUSG00000073418	C4b	2.28145	5.74402e-07
ENSMUSG00000053175	Bcl3	2.27712	1.24546e-06
ENSMUSG00000027514	Zbp1	2.26225	4.25007e-05
ENSMUSG00000056737	Capg	2.21869	8.03542e-09
ENSMUSG00000043263	Pyhin1	2.20035	0.000130357
ENSMUSG00000030107	Usp18	2.16628	5.3258e-10
ENSMUSG00000029561	Oasl2	2.14546	9.74928e-08
ENSMUSG00000021903	Galnt15	2.13142	5.9325e-07
ENSMUSG00000038224	Serpinf2	2.12486	5.43145e-06
ENSMUSG00000112148	NA	2.12402	3.58788e-05
ENSMUSG00000027322	Siglec1	2.1208	5.74402e-07
ENSMUSG00000034459	Ifit1	2.1064	8.23496e-08
ENSMUSG00000029816	Gpnmb	2.10525	9.57377e-11
ENSMUSG00000040552	C3ar1	2.073	8.55745e-08
ENSMUSG00000038147	Cd84	2.07257	4.39583e-06
ENSMUSG00000018930	Ccl4	2.05704	0.000629525
ENSMUSG00000046805	Mpeg1	2.05408	4.28109e-10
ENSMUSG00000026285	Pdcd1	2.04228	2.12274e-05
ENSMUSG00000029605	Oas1b	2.0285	4.47567e-05
ENSMUSG00000039146	Ifi44l	1.95281	0.00141052
ENSMUSG00000022491	Glycam1	1.9428	0.00156645
ENSMUSG00000074151	Nlrc5	1.9395	5.33495e-06
ENSMUSG00000022146	Osmr	1.93843	5.46256e-08
ENSMUSG00000035385	Ccl2	1.93355	0.00195166
ENSMUSG00000027074	Slc43a3	1.92651	2.36903e-06
ENSMUSG00000030124	Lag3	1.90622	0.000179561
ENSMUSG00000028362	Tnfsf8	1.88945	0.00288753
ENSMUSG00000079017	Ifi27l2a	1.88636	5.58954e-05
ENSMUSG00000049723	Mmp12	1.88234	0.0030235
ENSMUSG00000112023	NA	1.87968	0.0025962
ENSMUSG00000097415	AU020206	1.87859	1.6645e-06
ENSMUSG00000027656	Wisp2	1.86267	0.00343383
ENSMUSG00000045502	Hcar2	1.85639	0.00278989
ENSMUSG00000015355	Cd48	1.83982	0.000994397
ENSMUSG00000050063	Klk6	1.83439	0.00245922
ENSMUSG00000024529	Lox	1.82104	0.00039013
ENSMUSG00000028327	Stra6l	1.82073	0.0052017
ENSMUSG00000097194	9330175E14Rik	1.82067	0.00245922
ENSMUSG00000073411	H2-D1	1.81721	3.03784e-06
ENSMUSG00000039013	Siglecf	1.80964	5.62516e-05
ENSMUSG00000030579	Tyrobp	1.80511	4.59321e-11
ENSMUSG00000026418	Tnni1	1.80288	5.76355e-06
ENSMUSG00000051439	Cd14	1.80058	0.000189107
ENSMUSG00000023341	Mx2	1.79092	5.99492e-05
ENSMUSG00000035929	H2-Q4	1.78999	1.1827e-08
ENSMUSG00000033880	Lgals3bp	1.77972	1.04266e-05
ENSMUSG00000031995	St14	1.77772	0.00014485
ENSMUSG00000068699	Flnc	1.77744	0.000900793
ENSMUSG00000037405	Icam1	1.77425	0.000261464
ENSMUSG00000058064	Gm10036	1.77293	0.00587744
ENSMUSG00000004552	Ctse	1.77105	0.0081459
ENSMUSG00000019122	Ccl9	1.77088	0.000594663
ENSMUSG00000030921	Trim30a	1.76132	8.04437e-06
ENSMUSG00000043157	Arl11	1.71976	0.00095914
ENSMUSG00000018920	Cxcl16	1.71868	4.89878e-07
ENSMUSG00000037686	Aspg	1.71296	0.0044376
ENSMUSG00000025492	Ifitm3	1.70867	9.61057e-07
ENSMUSG00000041827	Oasl1	1.69431	0.0126116
ENSMUSG00000022468	Endou	1.69162	0.000125392
ENSMUSG00000026548	Slamf9	1.69147	0.00147889
ENSMUSG00000001025	S100a6	1.68783	0.000278082
ENSMUSG00000002831	Plin4	1.68772	0.00220951
ENSMUSG00000064267	Hvcn1	1.68352	2.83353e-05
ENSMUSG00000074896	Ifit3	1.67313	0.000399693
ENSMUSG00000029304	Spp1	1.66792	0.00352033
ENSMUSG00000027832	Ptx3	1.66624	0.0025962
ENSMUSG00000035042	Ccl5	1.65675	0.0202088
ENSMUSG00000062082	Cd200r4	1.65021	0.0206587
ENSMUSG00000005087	Cd44	1.6411	1.44027e-05
ENSMUSG00000115230	NA	1.63985	0.0229019
ENSMUSG00000026656	Fcgr2b	1.6341	0.000398145
ENSMUSG00000040613	Apobec1	1.62332	6.03165e-06
ENSMUSG00000073555	Gm4951	1.61734	0.0083335
ENSMUSG00000026628	Atf3	1.61468	0.00191485
ENSMUSG00000067586	S1pr3	1.61442	0.000180308
ENSMUSG00000047180	Neurl3	1.61171	0.000192798
ENSMUSG00000026981	Il1rn	1.60339	0.0285624
ENSMUSG00000035778	Ggta1	1.60078	1.93727e-06
ENSMUSG00000023031	Cela1	1.58077	0.00235932
ENSMUSG00000071713	Csf2rb	1.57723	0.000123485
ENSMUSG00000046223	Plaur	1.57506	0.0285624
ENSMUSG00000061232	H2-K1	1.56335	0.000815989
ENSMUSG00000040663	Clcf1	1.55874	0.0027919
ENSMUSG00000006219	Fblim1	1.54167	0.0069883
ENSMUSG00000024300	Myo1f	1.54159	0.000815989
ENSMUSG00000036887	C1qa	1.54085	0.0052017
ENSMUSG00000073489	Ifi204	1.53522	0.0486365
ENSMUSG00000036905	C1qb	1.53421	1.11453e-05
ENSMUSG00000044811	AF251705	1.53347	1.82051e-06
ENSMUSG00000023249	Parp3	1.52945	0.000594663
ENSMUSG00000057596	Trim30d	1.52667	0.000750992
ENSMUSG00000038642	Ctss	1.52636	1.1548e-08
ENSMUSG00000110358	NA	1.51951	0.0211435
ENSMUSG00000040528	Milr1	1.51944	0.0207063
ENSMUSG00000063234	Gpr84	1.51736	0.0104628
ENSMUSG00000000290	Itgb2	1.51351	1.78867e-07
ENSMUSG00000001020	S100a4	1.51121	0.0467904
ENSMUSG00000071715	Ncf4	1.51011	0.00402978
ENSMUSG00000073491	Pydc4	1.50666	0.0569528
ENSMUSG00000037411	Serpine1	1.50612	0.00121425
ENSMUSG00000073409	H2-Q6	1.50417	0.042048
ENSMUSG00000112003	NA	1.49817	0.0398998
ENSMUSG00000047798	Cd300lf	1.49628	0.0081459
ENSMUSG00000086564	Cd101	1.4886	0.0340454
ENSMUSG00000060550	H2-Q7	1.48675	0.0351946
ENSMUSG00000024737	Slc15a3	1.48668	0.0015435
ENSMUSG00000026177	Slc11a1	1.48454	0.00329293
ENSMUSG00000032661	Oas3	1.48418	0.0659093
ENSMUSG00000063388	BC023105	1.47837	0.0696706
ENSMUSG00000036896	C1qc	1.47573	0.00147029
ENSMUSG00000032690	Oas2	1.47025	0.0232746
ENSMUSG00000053318	Slamf8	1.46251	0.0363808
ENSMUSG00000029925	Tbxas1	1.45706	0.00118529
ENSMUSG00000078853	Igtp	1.45109	0.000180308
ENSMUSG00000105558	NA	1.44073	0.0660929
ENSMUSG00000024210	Ip6k3	1.43579	0.0126116
ENSMUSG00000034422	Parp14	1.43541	0.000257181
ENSMUSG00000079419	Ms4a6c	1.4295	0.0555786
ENSMUSG00000026395	Ptprc	1.42937	0.00452603
ENSMUSG00000033770	Clcnka	1.42722	0.0976253
ENSMUSG00000039264	Gimap3	1.42683	0.0986161
ENSMUSG00000037921	Ddx60	1.41592	0.0105231
ENSMUSG00000042129	Rassf4	1.40972	0.00214374
ENSMUSG00000046879	Irgm1	1.40653	2.61019e-06
ENSMUSG00000025355	Mmp19	1.40424	0.000429895
ENSMUSG00000062585	Cnr2	1.39366	0.0664231
ENSMUSG00000056529	Ptafr	1.39031	0.00365042
ENSMUSG00000070469	Adamtsl3	1.38992	0.000243188
ENSMUSG00000034652	Cd300a	1.38889	0.0637181
ENSMUSG00000021423	Ly86	1.38263	3.45646e-05
ENSMUSG00000003283	Hck	1.38069	0.00112376
ENSMUSG00000028270	Gbp2	1.37747	0.00964657
ENSMUSG00000028859	Csf3r	1.36801	0.00259654
ENSMUSG00000073490	AI607873	1.36647	0.0617395
ENSMUSG00000028268	Gbp3	1.36047	0.00185365
ENSMUSG00000023224	Serping1	1.34711	0.0105566
ENSMUSG00000023992	Trem2	1.34303	0.0206065
ENSMUSG00000040345	Arhgap9	1.32595	0.0402314
ENSMUSG00000041515	Irf8	1.32164	0.00013977
ENSMUSG00000032372	Plscr2	1.32059	0.00221151
ENSMUSG00000024338	Psmb8	1.31869	0.000717634
ENSMUSG00000107667	NA	1.31592	0.0254113
ENSMUSG00000021091	Serpina3n	1.31435	0.0103443
ENSMUSG00000044468	Fam46c	1.31419	0.00235247
ENSMUSG00000105504	NA	1.31069	0.00435863
ENSMUSG00000028480	Glipr2	1.3095	0.000126561
ENSMUSG00000031273	Col4a6	1.30689	0.000125552
ENSMUSG00000004266	Ptpn6	1.30683	0.00026934
ENSMUSG00000052688	5430435G22Rik	1.30455	0.0207327
ENSMUSG00000078920	Ifi47	1.30132	0.0813331
ENSMUSG00000070942	Il1rl2	1.30107	0.0149533
ENSMUSG00000020641	Rsad2	1.29974	0.00899638
ENSMUSG00000033355	Rtp4	1.29717	0.0105231
ENSMUSG00000053113	Socs3	1.29097	0.075164
ENSMUSG00000035692	Isg15	1.28362	0.0325605
ENSMUSG00000032359	Ctsh	1.27664	8.23496e-08
ENSMUSG00000052160	Pld4	1.27342	0.0126116
ENSMUSG00000026879	Gsn	1.27212	0.0013969
ENSMUSG00000020143	Dock2	1.2712	5.4535e-07
ENSMUSG00000078945	Naip2	1.26957	0.0373339
ENSMUSG00000027015	Cybrd1	1.26897	0.0206587
ENSMUSG00000068245	Phf11d	1.2662	0.0830332
ENSMUSG00000044827	Tlr1	1.24894	0.0608309
ENSMUSG00000018774	Cd68	1.24592	0.00028077
ENSMUSG00000016496	Cd274	1.23622	0.0081847
ENSMUSG00000043008	Klhl6	1.23429	0.0138946
ENSMUSG00000033207	Mamdc2	1.22735	0.00787103
ENSMUSG00000004730	Emr1	1.22121	0.00134613
ENSMUSG00000021281	Tnfaip2	1.21783	0.00093591
ENSMUSG00000022952	Runx1	1.2017	0.0696338
ENSMUSG00000020437	Myo1g	1.19972	0.056558
ENSMUSG00000026480	Ncf2	1.19777	0.0120899
ENSMUSG00000032231	Anxa2	1.19124	0.000255739
ENSMUSG00000021998	Lcp1	1.17307	0.000267914
ENSMUSG00000067212	H2-T23	1.1723	0.0547342
ENSMUSG00000020256	Aldh1l2	1.17145	0.000868637
ENSMUSG00000017830	Dhx58	1.16883	0.0444473
ENSMUSG00000040751	Lat2	1.16631	0.057094
ENSMUSG00000040829	Zmynd15	1.15553	0.0874718
ENSMUSG00000016256	Ctsz	1.15419	0.00665572
ENSMUSG00000031103	Elf4	1.15388	0.00680262
ENSMUSG00000059336	Slc14a1	1.1446	8.55745e-08
ENSMUSG00000031207	Msn	1.14116	2.69441e-09
ENSMUSG00000015947	Fcgr1	1.13644	0.0871602
ENSMUSG00000058715	Fcer1g	1.13498	0.000910465
ENSMUSG00000021665	Hexb	1.13036	0.00858299
ENSMUSG00000042228	Lyn	1.12722	3.69121e-06
ENSMUSG00000069874	Irgm2	1.1257	0.0752256
ENSMUSG00000030341	Tnfrsf1a	1.1234	0.046172
ENSMUSG00000104117	RP23-152I6.3	1.11092	0.0126116
ENSMUSG00000064246	Chil1	1.09923	0.00159055
ENSMUSG00000007041	Clic1	1.08858	0.0577746
ENSMUSG00000049625	Tifab	1.08624	0.0539712
ENSMUSG00000020399	Havcr2	1.0818	0.0603443
ENSMUSG00000031659	Adcy7	1.08039	0.000771252
ENSMUSG00000029622	Arpc1b	1.07783	0.0739553
ENSMUSG00000040483	Xaf1	1.07782	0.0273005
ENSMUSG00000022912	Pros1	1.07104	0.00032819
ENSMUSG00000024778	Fas	1.06825	0.0974478
ENSMUSG00000001131	Timp1	1.06809	0.0935581
ENSMUSG00000026288	Inpp5d	1.06559	0.0591361
ENSMUSG00000070327	Rnf213	1.05716	0.000120406
ENSMUSG00000092274	Neat1	1.05071	0.0367093
ENSMUSG00000001123	Lgals9	1.04841	0.013517
ENSMUSG00000022090	Pdlim2	1.04046	0.000125392
ENSMUSG00000005413	Hmox1	1.03997	0.00381711
ENSMUSG00000022372	Sla	1.02466	0.0880119
ENSMUSG00000030208	Emp1	1.02018	0.0492957
ENSMUSG00000028927	Padi2	1.0167	0.0207541
ENSMUSG00000020473	Aebp1	1.00495	0.0793145
ENSMUSG00000022831	Hcls1	0.998905	0.00945064
ENSMUSG00000022488	Nckap1l	0.99605	0.0364987
ENSMUSG00000009585	Apobec3	0.987854	0.000803547
ENSMUSG00000023367	Tmem176a	0.985004	0.0204346
ENSMUSG00000046768	Rhoj	0.984974	0.0340316
ENSMUSG00000030681	Mvp	0.97586	0.0719161
ENSMUSG00000031838	Ifi30	0.973688	0.0665991
ENSMUSG00000024998	Plce1	0.96694	0.00979161
ENSMUSG00000047407	Tgif1	0.965703	0.0191855
ENSMUSG00000032089	Il10ra	0.961688	0.0467904
ENSMUSG00000054520	Sh3bp2	0.959273	0.0132121
ENSMUSG00000028583	Pdpn	0.952085	0.0126116
ENSMUSG00000026104	Stat1	0.951728	1.16201e-06
ENSMUSG00000015950	Ncf1	0.949243	0.0379877
ENSMUSG00000079037	Prnp	0.936292	0.00787103
ENSMUSG00000022906	Parp9	0.935989	0.0354624
ENSMUSG00000069833	Ahnak	0.935494	0.0572424
ENSMUSG00000031825	Crispld2	0.929981	0.0871602
ENSMUSG00000032000	Birc3	0.925508	0.0622629
ENSMUSG00000030342	Cd9	0.910568	0.0297361
ENSMUSG00000032554	Trf	0.890284	0.0306859
ENSMUSG00000040296	Ddx58	0.879306	0.0617395
ENSMUSG00000000628	Hk2	0.869611	0.00665572
ENSMUSG00000018654	Ikzf1	0.867401	0.0508169
ENSMUSG00000031387	Renbp	0.865969	0.0412824
ENSMUSG00000003812	Dnase2a	0.865832	0.0871602
ENSMUSG00000030966	Trim21	0.865562	0.0911294
ENSMUSG00000023885	Thbs2	0.845944	0.0313049
ENSMUSG00000040061	Plcb2	0.842378	0.0739759
ENSMUSG00000017009	Sdc4	0.836692	3.01811e-05
ENSMUSG00000028581	Laptm5	0.836106	0.0694696
ENSMUSG00000014599	Csf1	0.823353	0.0255067
ENSMUSG00000032440	Tgfbr2	0.819992	0.00623203
ENSMUSG00000026701	Prdx6	0.812094	0.00690284
ENSMUSG00000029484	Anxa3	0.81191	0.0890463
ENSMUSG00000022500	Litaf	0.777815	0.0129629
ENSMUSG00000021702	Thbs4	0.76171	0.0775911
ENSMUSG00000032841	Prr5l	0.744528	0.0317733
ENSMUSG00000021190	Lgmn	0.728676	0.00181726
ENSMUSG00000015243	Abca1	0.708691	8.04123e-05
ENSMUSG00000024978	Gpam	0.70756	0.0316397
ENSMUSG00000095115	Itpripl2	0.669536	0.0996232
ENSMUSG00000036528	Ppfibp2	0.660481	0.086348
ENSMUSG00000020100	Slc29a3	0.640483	0.00168743
ENSMUSG00000076439	Mog	0.629847	0.0566565
ENSMUSG00000042353	Frem3	-1.17595	0.0457639
ENSMUSG00000025776	Crispld1	-1.21627	0.0556198
ENSMUSG00000025019	Lcor	-1.26255	0.0372374
ENSMUSG00000098061	Gm26945	-1.34616	0.0892253
ENSMUSG00000104221	RP23-347F2.1	-1.50658	0.0531792
ENSMUSG00000102496	RP23-461O23.2	-1.54672	0.0320528
ENSMUSG00000032769	Trpa1	-1.59063	0.0171798
ENSMUSG00000064358	mt-Co3	-2.1397	0.000261464

### Sheet: LSD1 expression
	transcripts per million
Wildtype A	38.3891
Wildtype B	39.3238
Wildtype C	15.8743
Wildtype D	40.2887
LSD1 Het A	26.9646
LSD1 Het B	26.8801
PS19 Tau A	38.9551
PS19 Tau B	37.9604
PS19 Tau C	27.1622
PS19 Tau D	44.0276
PS19;LSD1 Het A	27.8778
PS19;LSD1 Het B	30.0426
PS19;LSD1 Het C	37.3142
PS19;LSD1 Het D	32.5848

### Sheet: Tau expression
	transcripts per million
	Mapt	Mapt transgene
PS19 Tau A	338.093	3034.61
PS19 Tau B	343.422	4143.34
PS19 Tau C	183.935	1449.95
PS19 Tau D	270.859	1099.7
PS19;LSD1 Het A	313.5	4155.13
PS19;LSD1 Het B	443.891	2632.46
PS19;LSD1 Het C	324.77	1147.27
PS19;LSD1 Het D	268.361	1450.46
